# Deep trans-omic network fusion reveals altered synaptic network in Alzheimer’s Disease

**DOI:** 10.1101/2022.05.02.490336

**Authors:** Linhui Xie, Yash Raj, Pradeep Varathan, Bing He, Kwangsik Nho, Shannon L. Risacher, Paul Salama, Andrew J. Saykin, Jingwen Yan

## Abstract

Multi-omic data spanning from genotype, gene expression to protein expression have been increasingly explored to interpret findings from genome wide association studies of Alzheimer’s disease (AD) and to gain more insight of the disease mechanism. However, each -omics data type is usually examined individually and the functional interactions between genetic variations, genes and proteins are only used after discovery to interpret the findings, but not beforehand. In this case, multi-omic findings are likely not functionally related and therefore give rise to challenges in interpretation. To address this problem, we propose a new interpretable deep neural network model MoFNet to jointly model the prior knowledge of functional interactions and multi-omic data set. It aims to identify a subnetwork of functional interactions predictive of AD evidenced by multi-omic measures. Particularly, prior functional interaction network was embedded into the architecture of MoFNet in a way that it resembles the information flow from DNA to gene and protein. The proposed model MoFNet significantly outperformed all other state-of-art classifiers when evaluated using multi-omic data from the ROS/MAP cohort. Instead of individual markers, MoFNet yielded multi-omic sub-networks related to innate immune system, clearance of misfolded proteins, and neurotransmitter release respectively. Around 50% of these findings were replicated in another independent cohort. Our identified gene/proteins are highly related to synaptic vesicle function. Altered regulation or expression of these genes/proteins could cause disruption in neuron-neuron or neuron-glia cross talk and further lead to neuronal and synapse loss in AD. Further investigation of these identified genes/proteins could possibly help decipher the mechanisms underlying synaptic dysfunction in AD, and ultimately inform therapeutic strategies to modify AD progression in the early stage.
