## Supplementary tables for "Deep trans-omic network fusion reveals altered synaptic network in Alzheimer’s Disease"

### Sheet: Table S1
Table S1: Significant eQTL associations in the frontal cortex tissue identified by MoFNet.
Chromosome	Gene	SNP	Adjusted P-value
11	GSTP1	rs2370141	1.20E − 11
11	GSTP1	rs7941648	1.20E − 11
11	GSTP1	rs7949394	1.20E − 11
2	CASP8	rs7562268	4.30E − 07
2	MAPK12	rs7292864	4.30E − 06
1	LAMC1	rs12132262	2.20E − 04
9	SYK	rs290995	5.30E − 03
4	NFKB1	rs76471993	7.10E − 03
1	LAMC1	rs10911193	2.90E − 02
1	LAMC1	rs12035498	2.90E − 02
1	APH1A	rs7292864	3.40E − 02
8	RAD21	rs142560156	4.80E − 02

### Sheet: Table S2
Table S2: Cell marker genes identified by MoFNet.
Markers	Tissue	Cell	Source
Component 1
NFKB1	Brain	Astrocyte	Experiment
PRKCA	Brain	Astrocyte	Experiment
CD44	Entorhinal cortex Brain	Astrocyte	Experiment
SPP1	Brain	Microglial cell	Experiment
MAPT	Brain	Neuron	Review
EBF1	Middle temporal gyrus	Endothelial cell	Experiment
DOCK2	Brain	Natural killer cell	Experiment
MAPT	Brain	Neural stem cell	Experiment
Component 2
FBXO2	Brain	Astrocyte	Experiment
RPS27A	Brain	Microglial cell	Experiment
Component 3
SNAP25	Brain	Neuron	Experiment
SNAP25	Brain	Neuron	Review
Other small components
FCER1G	Brain	Microglial cell	Experiment
FCER1G	Brain	Microglial cell	Review
